# Pharmacokinetics of Orally Administered GS-441524 in Dogs

**DOI:** 10.1101/2021.02.04.429674

**Authors:** Victoria C. Yan, Cong-Dat Pham, Matthew J. Yan, Alexander J. Yan, Sunada Khadka, Kenisha Arthur, Jeffrey J. Ackroyd, Dimitra K. Georgiou, Laura E. Roon, Lane R. Bushman, Peter L. Anderson, Chun Li, Florian L. Muller

## Abstract

Despite being FDA-approved for COVID-19, the clinical efficacy of remdesivir (Veklury^®^) remains contentious. We previously pointed out pharmacokinetic, pharmacodynamic and toxicology reasons for why its parent nucleoside GS-441524, is better suited for COVID-19 treatment. Here, we assess the oral bioavailability of GS-441524 in beagle dogs and show that plasma concentrations ∼24-fold higher than the EC_50_ against SARS-CoV-2 are easily and safely sustained. These data support translation of GS-441524 as an oral agent for COVID-19.
