## Supplementary Data File 1 for "Pharmacokinetics of Orally Administered GS-441524 in Dogs"

### Sheet: Raw values
5 mg/kg API capsule	Subject Group	Biological Matrix	Analyte	Dose	Dose Units	ROA	Hour Nominal	Concentration (ng/mL)	SD	Concentration, SD (uM)
01-05-2021	DOG	Plasma	RDV	5	mg/kg	PO	-0.5	BLQ	N/A	BLQ	N/A
01-05-2021	DOG	Plasma	RDV	5	mg/kg	PO	0.5	16.2	N/A	0.026	N/A
01-05-2021	DOG	Plasma	RDV	5	mg/kg	PO	1	82.4	N/A	0.136	N/A
01-05-2021	DOG	Plasma	RDV	5	mg/kg	PO	3	172	N/A	0.282	N/A
01-05-2021	DOG	Plasma	RDV	5	mg/kg	PO	6	124	N/A	0.199	N/A
01-05-2021	DOG	Plasma	RDV	5	mg/kg	PO	8	90.3	N/A	0.149	N/A
01-05-2021	DOG	Plasma	RDV	5	mg/kg	PO	24	7	N/A	0.011	N/A
11-30-2020	DOG	Plasma	GS-441524	5	mg/kg	PO	-0.5	BLQ	N/A	BLQ	N/A
11-30-2020	DOG	Plasma	GS-441524	5	mg/kg	PO	0.5	2570	N/A	8.58	N/A
11-30-2020	DOG	Plasma	GS-441524	5	mg/kg	PO	1	4580	N/A	15.45	N/A
11-30-2020	DOG	Plasma	GS-441524	5	mg/kg	PO	3	1950	N/A	6.52	N/A
11-30-2020	DOG	Plasma	GS-441524	5	mg/kg	PO	6	1030	N/A	3.43	N/A
11-30-2020	DOG	Plasma	GS-441524	5	mg/kg	PO	8	499	N/A	1.68	N/A
11-30-2020	DOG	Plasma	GS-441524	5	mg/kg	PO	24	25	N/A	0.085	N/A
NCATS 5 mg/kg PO solution	Subject Group	Biological Matrix	Analyte	Dose	Dose Units	ROA	Hour Nominal	Concentration (ng/mL)	SD	Concentration, SD (uM)
10-16-2020	DOG	Plasma	GS-441524	5	mg/kg	PO	0.167	4647	3720	15.79	12.7
10-16-2020	DOG	Plasma	GS-441524	5	mg/kg	PO	0.5	5060	721	17.1668	2.4
10-16-2020	DOG	Plasma	GS-441524	5	mg/kg	PO	1	3910	347	13.39	1.03
10-16-2020	DOG	Plasma	GS-441524	5	mg/kg	PO	2	2420	322	8.24	1.03
10-16-2020	DOG	Plasma	GS-441524	5	mg/kg	PO	4	1333	217	4.46	0.686
10-16-2020	DOG	Plasma	GS-441524	5	mg/kg	PO	6	829	266	2.75	0.686
10-16-2020	DOG	Plasma	GS-441524	5	mg/kg	PO	8	471	208	1.37	0.686
10-16-2020	DOG	Plasma	GS-441524	5	mg/kg	PO	24	32.5	25.7	0.1	0.06
10-16-2020	DOG	Plasma	GS-441524	5	mg/kg	PO	48	1.72	2.97	0.03	0.01
NCATS 2 mg/kg IV solution
10-16-2020	DOG	Plasma	GS-441524	2	mg/kg	IV	0.083	4567	365	15.45	1.03
10-16-2020	DOG	Plasma	GS-441524	2	mg/kg	IV	0.25	2643	331	8.93	1.03
10-16-2020	DOG	Plasma	GS-441524	2	mg/kg	IV	0.5	1897	64	6.18	0.219
10-16-2020	DOG	Plasma	GS-441524	2	mg/kg	IV	1	1350	30	4.46	0.103
10-16-2020	DOG	Plasma	GS-441524	2	mg/kg	IV	2	949	111	3.09	0.343
10-16-2020	DOG	Plasma	GS-441524	2	mg/kg	IV	4	574	168	1.72	0.343
10-16-2020	DOG	Plasma	GS-441524	2	mg/kg	IV	6	346	141	1.02	0.48
10-16-2020	DOG	Plasma	GS-441524	2	mg/kg	IV	8	198	77.2	0.652	0.264
10-16-2020	DOG	Plasma	GS-441524	2	mg/kg	IV	24	9.77	6.43	0.033	0.022
10-16-2020	DOG	Plasma	GS-441524	2	mg/kg	IV	48	1.67	2.89	0.005	0.009

### Sheet: PK summary
	NCATS 524 2 mpk IV	Adjusted NCATS 2 mpk IV	NCATS 524 5 mpk PO	Adjusted NCATS 5 mpk PO	524 capsule 6.5 mpk PO	RDV capsule 13 mpk PO
AUC 0-t (ng*h/mL)	7861	7751.07	18308	17915.5	19151	1719.8
AUC 0-t (uM*h)	26.9902	26.612	62.61	61.5121	65.57	5.83
AUC 0-inf_obs (ng*h/mL)	7871	7801.35	18308	18101.2	19273	1763
AUC 0-inf_obs (uM*h)	27.0261	26.7847	62.8592	62.1472	65.92	6.1
Cmax (ng/mL)	4567	1897	6010	5060	4580	172
Cmax (uM)	15.45	6.5131	17.1668	17.3728	15.79	0.583
Tmax (h)	0.083	0.5	0.5	0.5	1	3
T1/2 (h)	4.98753	3.56752	5.75816	3.96044	3.39047	4.3392
F%			93.1586	92.4543	76.0233

### Sheet: 13 mpk RDV capsule
PKSolver 2.0		Non-Compartmental Analysis of Plasma Data after Extravascular Input
Time Unit	h		Method	Linear Trapezoidal
Conc Unit	ng/ml		Analyst	Victoria Yan
Dose	5		Date	2021-01-30
Dose Unit	mg/kg		Time	23:31:06
Time	Conc (ng/mL)	Conc (uM)	ln(C)	AUC	AUMC	R	R_adj		Parameter	Unit	Value
0.5	16.2	0.026	2.78501	4.05	2.025				Lambda_z	1/h	0.159741
1	82.4	0.136	4.41159	28.7	24.65				t1/2	h	4.3392
3	172	0.282	5.14749	283.1	623.05	-0.998992	0.996978		Tmax	h	3
6	124	0.199	4.82028	727.1	2513.05	-1	0.999999		Cmax	ng/ml	172
8	90.3	0.149	4.50314	941.4	3979.45				Tlag	h	0
24	7	0.011	1.94591	1719.8	11102.6				Clast_obs/Cmax		0.0406977
									AUC 0-t	ng/ml*h	1719.8
									AUC 0-inf_obs	ng/ml*h	1763.62
									AUC 0-t/0-inf_obs		0.975153
									AUMC 0-inf_obs	ng/ml*h^2	12428.7
									MRT 0-inf_obs	h	7.04725
									Vz/F_obs	(mg/kg)/(ng/ml)	0.017748
									Cl/F_obs	(mg/kg)/(ng/ml)/h	0.00283508

### Sheet: 6 mpk 524 capsule
PKSolver 2.0		Non-Compartmental Analysis of Plasma Data after Extravascular Input
Time Unit	h		Method	Linear Trapezoidal
Conc Unit	ng/ml		Analyst	Victoria Yan
Dose	5		Date	2021-01-30
Dose Unit	mg/kg		Time	23:33:12
Time	Conc (ng/mL)	Conc (uM)	ln(C)	AUC	AUMC	R	R_adj		Parameter	Unit	Value
0.5	2570	8.58	7.85166	642.5	321.25				Lambda_z	1/h	0.20444
1	4580	15.45	8.42945	2430	1787.5	-0.991525	0.977497		t1/2	h	3.39047
3	1950	6.52	7.57558	8960	12217.5	-0.99664	0.989938		Tmax	h	1
6	1030	3.43	6.93731	13430	30262.5	-0.996529	0.986142		Cmax	ng/ml	4580
8	499	1.68	6.21261	14959	40434.5				Tlag	h	0
24	25	0.085	3.21888	19151	77170.5				Clast_obs/Cmax		0.00545852
									AUC 0-t	ng/ml*h	19151
									AUC 0-inf_obs	ng/ml*h	19273.3
									AUC 0-t/0-inf_obs		0.993655
									AUMC 0-inf_obs	ng/ml*h^2	80703.5
									MRT 0-inf_obs	h	4.18732
									Vz/F_obs	(mg/kg)/(ng/ml)	0.00126896
									Cl/F_obs	(mg/kg)/(ng/ml)/h	0.000259426

### Sheet: 5 mpk PO NCATS
PKSolver 2.0		Non-Compartmental Analysis of Plasma Data after Extravascular Input
Time Unit	h		Method	Linear Trapezoidal
Conc Unit	ng/ml		Analyst	Victoria Yan
Dose	5		Date	2021-02-01
Dose Unit	mg/kg		Time	13:40:03
Time	Conc (ng/mL)	ln(C) (ng/mL)	Conc (uM)	AUC (ng/mL)	AUMC	R	R_adj		Parameter	Unit	Value
0.167	4647	8.44398	15.79	388.025	64.8001				Lambda_z	1/h	0.145163
0.5	5060	8.52912	17.1668	2004.24	615.257	-0.985865	0.967251		t1/2	h	4.77496
1	3910	8.27129	13.39	4246.74	2225.26	-0.988797	0.973264		Tmax	h	0.5
2	2420	7.79152	8.24	7411.74	6600.26	-0.992208	0.980596		Cmax	ng/ml	5060
4	1333	7.19519	4.46	11164.7	16772.3	-0.994286	0.984806		Tlag	h	0
6	829	6.72022	2.75	13326.7	27078.3	-0.995147	0.985477		Clast_obs/Cmax		0.000339921
8	471	6.15486	1.37	14626.7	35820.3	-0.996159	0.984665		AUC 0-t	ng/ml*h	19065.4
24	32.5	3.48124	0.1	18654.7	72204.3				AUC 0-inf_obs	ng/ml*h	19077.2
48	1.72	0.542324	0.03	19065.4	82555				AUC 0-t/0-inf_obs		0.999379
									AUMC 0-inf_obs	ng/ml*h^2	83205.3
									MRT 0-inf_obs	h	4.3615
									Vz/F_obs	(mg/kg)/(ng/ml)	0.00180551
									Cl/F_obs	(mg/kg)/(ng/ml)/h	0.000262093

### Sheet: adjusted 5 mpk PO NCATS
PKSolver 2.0		Non-Compartmental Analysis of Plasma Data after Extravascular Input
Time Unit	h		Method	Linear Trapezoidal
Conc Unit	ng/ml		Analyst	Victoria Yan
Dose	5		Date	2021-02-01
Dose Unit	mg/kg		Time	13:42:40
Time	Conc	ln(C)	AUC	AUMC	R	R_adj		Parameter	Unit	Value
0.5	5060	8.52912	1265	632.5	-0.983981	0.961863		Lambda_z	1/h	0.175018
1	3910	8.27129	3507.5	2242.5	-0.988188	0.970645		t1/2	h	3.96044
2	2420	7.79152	6672.5	6617.5	-0.993692	0.983232		Tmax	h	0.5
4	1333	7.19519	10425.5	16789.5	-0.996776	0.990344		Cmax	ng/ml	5060
6	829	6.72022	12587.5	27095.5	-0.998042	0.992174		Tlag	h	0
8	471	6.15486	13887.5	35837.5				Clast_obs/Cmax		0.00642292
24	32.5	3.48124	17915.5	72221.5				AUC 0-t	ng/ml*h	17915.5
								AUC 0-inf_obs	ng/ml*h	18101.2
								AUC 0-t/0-inf_obs		0.989741
								AUMC 0-inf_obs	ng/ml*h^2	77739.2
								MRT 0-inf_obs	h	4.2947
								Vz/F_obs	(mg/kg)/(ng/ml)	0.00157827
								Cl/F_obs	(mg/kg)/(ng/ml)/h	0.000276225

### Sheet: 2 mpk IV NCATS
PKSolver 2.0		Non-Compartmental Analysis of Plasma Data after Intravenous Bolus Input
Time Unit	h		Method	Linear Trapezoidal
Conc Unit	ng/ml		Analyst	Victoria Yan
Dose	2		Date	2021-02-01
Dose Unit	mg/kg		Time	13:41:00
Time	Conc	ln(C)	Conc (uM)	AUC	AUMC	R	R_adj		Parameter	Unit	Value
0.083	4567	8.42661	15.45	438.264	15.731	-0.957335	0.906052		Lambda_z	1/h	0.143441
0.25	2643	7.87967	8.93	1040.3	102.555	-0.966124	0.923881		t1/2	h	4.83228
0.5	1897	7.54803	6.18	1607.8	303.712	-0.97007	0.931208		Tmax	h	0.083
1	1350	7.20786	4.46	2419.55	878.337	-0.972324	0.934497		Cmax	ng/ml	4567
2	949	6.85541	3.09	3569.05	2502.34	-0.972958	0.93331		C0	ng/ml	5993.59
4	574	6.35263	1.72	5092.05	6696.34	-0.972517	0.927719		Clast_obs/Cmax		0.000365667
6	346	5.84644	1.02	6012.05	11068.3	-0.970665	0.913285		AUC 0-t	ng/ml*h	8355.49
8	198	5.28827	0.652	6556.05	14728.3	-0.965339	0.863757		AUC 0-inf_obs	ng/ml*h	8367.13
24	9.77	2.27932	0.033	8218.21	29276.2				AUC 0-t/0-inf_obs		0.998609
48	1.67	0.512824	0.005	8355.49	33051.9				AUMC 0-inf_obs	ng/ml*h^2	33691.9
									MRT 0-inf_obs	h	4.02669
									Vz_obs	(mg/kg)/(ng/ml)	0.0016664
									Cl_obs	(mg/kg)/(ng/ml)/h	0.000239031
									Vss_obs	(mg/kg)/(ng/ml)	0.000962502

### Sheet: adjusted 2 mpk IV NCATS
PKSolver 2.0		Non-Compartmental Analysis of Plasma Data after Intravenous Bolus Input
Time Unit	h		Method	Linear Trapezoidal
Conc Unit	ng/ml		Analyst	Victoria Yan
Dose	2		Date	2021-02-01
Dose Unit	mg/kg		Time	13:43:44
Time	Conc	ln(C)	AUC	AUMC	R	R_adj		Parameter	Unit	Value
0.5	1897	7.54803	1140.66	237.125	-0.992626	0.982369		Lambda_z	1/h	0.194294
1	1350	7.20786	1952.41	811.75	-0.995945	0.989882		t1/2	h	3.56752
2	949	6.85541	3101.91	2435.75	-0.997358	0.992964		Tmax	h	0.5
4	574	6.35263	4624.91	6629.75	-0.998142	0.99443		Cmax	ng/ml	1897
6	346	5.84644	5544.91	11001.8	-0.999013	0.996054		C0	ng/ml	2665.64
8	198	5.28827	6088.91	14661.8				Clast_obs/Cmax		0.00515024
24	9.77	2.27932	7751.07	29209.6				AUC 0-t	ng/ml*h	7751.07
								AUC 0-inf_obs	ng/ml*h	7801.35
								AUC 0-t/0-inf_obs		0.993554
								AUMC 0-inf_obs	ng/ml*h^2	30675.2
								MRT 0-inf_obs	h	3.93204
								Vz_obs	(mg/kg)/(ng/ml)	0.00131947
								Cl_obs	(mg/kg)/(ng/ml)/h	0.000256366
								Vss_obs	(mg/kg)/(ng/ml)	0.00100804
