## Supplementary Data File 2 for "Pharmacokinetics of Orally Administered GS-441524 in Dogs"

### Sheet: CompoundDoseF%Ref
Compound	Indication	Species	Dose	F%	Reference
Didanosine	HIV	Human	125 mg	30-54	FDA , Hirt et al AAC 2009
		Human	0.2 mg/kg	35	Hartman et al Clin Pharmacol Ther 1990
		Human	0.4 mg/kg	28
		Human	0.8 mg/kg	41
		Human	1.6 mg.kg	41
		Human	3.2 mg/kg	42
		Human	6.4 mg/kg	35
		Dog	50 mg/kg	43	Knupp et al Pharm Res 1993
		Dog + pentagastrin	50 mg/kg	8
Islatravir	HIV	Human	30 mg		Schurman et al Lancet HIV 2019
		Humanized mouse	5 mg/kg		Stoddart et al. AAC 2015
		Monkey	50 mg (~5 mg/kg)
		Mouse Day 1	40 mg/kg		Srinivas and Shyu Eur J. Drug Metab and Pharm. 1999
		Mouse Day 1	250 mg/kg
		Mouse Day 1	1000 mg/kg
Lodenosine	HIV	Human	4.5 mg/kg	65-75	Roth et al J Mass Spec. 2000, Cihlar & Bishofberger Ann Rep Med Chem 2000
		Dog	50 mg/kg	83	Campbell et al J Pharm Sci 1996
Apricitabine	HIV	Human	400 mg	65-80	Wainberg et al Antiviral Chem Chemotherap 2007
		Human	800 mg
		Human	1600 mg
		Rat	10 mg/kg	68	de Muys et al AAC 1999
Elvucitabine	HIV	Human	5 mg	32	Colucci et al AAC 2009
		Human	10 mg
		Human	20 mg
		Dog	ND	50
Racivir (enantiomer of emtricitabine)	HIV	Human	200, 400, or 600 mg		Hurwitz et al Antiviral Chem and Chemotherap 2005
		Monkey	33.3 mg/kg	73
		Dog	100, 300, 750 mg/kg
		Rat	100, 300, or 1000 mg/kg
		Rabbit	100, 300, or 1000 mg/kg
		Mouse	100 mg/kg	79	Frick et al AAC 1994
		Mouse	600 mg/kg	85
Zalcitabine	HIV	Human	1.5 mg	>80	FDA
		Human	0.09 mg/kg	ND	Klecker et al J Clin pharm 1998
		Human	0.25 mg/kg	93
		Human	0.5 mg/kg	74
Emtricitabine	HIV	Human	25 mg, 200 mg	93	FDA
		Monkey	10 mg/kg	63	Frick et al AAC 1994
		Monkey	80 mg/kg	58
		Mouse	10 mg/kg	96
		Mouse	100 mg/kg	79
		Mouse	600 mg/kg	85
Lamivudine	HIV, HBV	Human	150 mg BID	86	FDA
		Dog	2 mg/kg		Minamide et al DMPK 1997
		Rat	2 mg/kg	80	Takubo et al DMPK 1997
		Rat	5 mg/kg
		Rat	10 mg/klg
		Woodchuck	20 mg/kg	17-53	Rajagopalan et al AAC 1996
Ribavirin	RSV	Human	600 mg	64	FDA
		Monkey	10 mg/kg	28.1	Lin et al AAC 2003
		Rat	30 mg/kg	27.1
Famciclovir (prodrug of penciclovir)	HSV	Human	125 mg	77*	FDA
		Human	250 mg
		Human	500 mg
		Human	1000 mg
		Rat	40 mg/kg	41	Filer et al Xenobiotica 1995
		Rat	400 mg/kg		Hodge et al AAC 1989
		Rat	4000 mg/kg
		Dog	25 mg/kg
		Dog	50 mg/kg
		Dog	250 mg/kg
Taribavirin (Viramidine)	Hepatits	Human	600 mg	66*	Zhang et al Asian J Pharm Sci 2014
		Monkey	10 mg/kg	13.6	Lin et al AAC 2003
		Rat	30 mg/kg	9.91
Abacavir	HIV	Human	300 mg BID	83	FDA, Yuen et al Clin Pharmacokin 2008
		Monkey	ND	>76	EMA
		Mouse	ND	>76
Valaciclovir (prodrug of acyclovir)	HSV	Human	100 mg	83	FDA
		Human	250 mg	54.5
		Human	500 mg
		Human	750 mg
		Human	1g
		Monkey	10 mg/kg
		Monkey	25 mg/kg	67	De Miranda and Burnette Drug Metab and Disp 1994
Acyclovir	HSV	Human	200, 400, 800 mg	10 to 20	FDA
		Monkey	25 mg/kg	3.7	Laskin Clin. Pharm 1983
		Mouse	25 mg/kg		de Miranda et al Am J Med 1982
		Rat	25 mg/kg
		Dog	5 mg/kg	90.7	Krasny et al J Pharm Exp Therap 1981
		Dog	20 mg/kg	80
		Dog	50 mg/kg	54.3
Ganciclovir	CMV	Human	500 mg q3h, 6x total	8.84	Anderson et al Clin Therap 1995
		Human	1000 mg TID	8.53
		Rat	10 mg/kg	3.6	Dillon et al Bioorg Med Chem Lett 1996
Valgancyclovir (prodrug of ganciclvoir)	CMV	Human	900 mg	32	FDA
		Rat	10 mg/kg	92	Koszalka et al AAC 2002
		Rat	100 mg/kg	88
		Monkey	10 mg/kg	58
		Monkey	30 mg/kg	42
Entecavir	HIV, HBV	Human	0.5-1 mg QD	>70	FDA
		Monkey		16
		Rats	10 mg/kg	37-80
		Rats	25 mg/kg
		Dogs	10 mg/kg	91
		Dogs	25 mg/kg	ND
Stavudine	HIV	Human	40 mg	68-100	FDA
		Human	0.67 mg/kg	>80%	Dudley et al JID 1992
		Human	1.33 mg/kg
		Human	2.67 mg/kg
		Human	4 mg/kg
		Monkey	15 mg/kg	80-86	Kaul et al AAC 1993
		Monkey	30 mg/kg	77
		Monkey	100 mg/kg	ND	Kaul et al Drug Metab and Disp 1998
		Monkey	300 mg/kg	ND
		Mouse	25 mg/kg	98
		Rat	50 mg/kg	102
		Rat	150 mg/kg	ND
		Rat	600 mg/kg	ND
Telbivudine	HBV	Human	600 mg	68	FDA, Zhou et al AAC 2006
		Rat	10 mg/kg	60	EMA
		Monkey	10 mg/kg	59
		Woodchuck	10 mg/kg	39
Zidovudine (AZT)	HIV	Human	300 mg (tablet)	86	Trang et al Drug Metab Dispos 1993
		Mouse	15 mg/kg	85
		Mouse	30 mg/kg	82
		Mouse	60 mg/kg	92	Boudinot et al. AIDS Res and Hum Ret 1990
		Monkey	60 mg/kg	45
		Monkey	200 mg/kg	48
		Monkey	200 mg/kg

### Sheet: Summary
Compound	F% human	F% NHP	F% dog	F% rat	F% mouse	F% woodchuck
Didanosine	54		43	9.5	15
Lodenosine	75		83
Apricitabine	80			68
Elvucitabine	32		50
Racivir	93	73	73	73	79
Zalcitabine	93				30
Emtricitabine	93	63			85
Lamivudine	86			80		53
Ribavirin	64	28.1		27.1
Famciclovir	77			41
Taribavirin (Viramidine)	66	13.6		9.91
Abacavir	83	76			76
Valaciclovir	83	67
Acyclovir	20	3.7	90.7	2.18
Ganciclovir	8.84		100	3.6
Valgancyclovir	32	58		92
Entecavir	70	16	91	80
Stavudine	100	86		102	98
Telbivudine	68	59		60	82	39
Zidovudine (AZT)	74	92			86
GS-441524		8.3	85	33	39
Total
